# Quantify genetic variants’ regulatory potential via a hybrid sequence-oriented model

**DOI:** 10.1101/2024.03.28.587115

**Authors:** Yu Wang, Nan Liang, Ge Gao

## Abstract

Understanding how noncoding DNA determines gene expression is critical for decoding the functional genome. Leveraging a hybrid sequence-oriented architecture, we developed SVEN to model (and predict) tissue-specific transcriptomic impacts for large-scale structural variants across over 200 tissues and cell lines. We expect that SVEN will enable more effective *in silico* analysis and interpretation of human genome-wide disease-related genetic variants.
