## Supplementary Tables for "Quantify genetic variants’ regulatory potential via a hybrid sequence-oriented model"

### Sheet: Supplementary Table 1
Index	Tissue/Cell line	R2	Spearman R
0	Adipose_Subcutaneous	0.77972	0.907666
1	Adipose_Visceral_Omentum	0.791577	0.912189
2	Adrenal_Gland	0.755736	0.898021
3	Artery_Aorta	0.785659	0.905401
4	Artery_Coronary	0.777097	0.904134
5	Artery_Tibial	0.785664	0.90063
6	Bladder	0.728904	0.905351
7	Brain_Amygdala	0.701188	0.876109
8	Brain_Anterior_cingulate_cortex_BA24	0.679429	0.87145
9	Brain_Caudate_basal_ganglia	0.709779	0.877784
10	Brain_Cerebellar_Hemisphere	0.709562	0.87059
11	Brain_Cerebellum	0.711875	0.873214
12	Brain_Cortex	0.695403	0.877491
13	Brain_Frontal_Cortex_BA9	0.683713	0.871135
14	Brain_Hippocampus	0.700217	0.876024
15	Brain_Hypothalamus	0.695642	0.877087
16	Brain_Nucleus_accumbens_basal_ganglia	0.705157	0.877771
17	Brain_Putamen_basal_ganglia	0.70683	0.876739
18	Brain_Spinal_cord_cervical_c1	0.717542	0.885302
19	Brain_Substantia_nigra	0.701631	0.87602
20	Breast_Mammary_Tissue	0.772704	0.910078
21	Cells_EBV-transformed_lymphocytes	0.827688	0.917567
22	Cells_Transformed_fibroblasts	0.806311	0.910351
23	Cervix_Ectocervix	0.754176	0.910016
24	Cervix_Endocervix	0.740667	0.909524
25	Colon_Sigmoid	0.788622	0.909325
26	Colon_Transverse	0.78441	0.912039
27	Esophagus_Gastroesophageal_Junction	0.794248	0.909046
28	Esophagus_Mucosa	0.797521	0.914333
29	Esophagus_Muscularis	0.800396	0.911819
30	Fallopian_Tube	0.742971	0.909465
31	Heart_Atrial_Appendage	0.745114	0.892896
32	Heart_Left_Ventricle	0.756507	0.894029
33	Kidney_Cortex	0.697166	0.891771
34	Liver	0.760642	0.903582
35	Lung	0.758279	0.897889
36	Minor_Salivary_Gland	0.750617	0.902359
37	Muscle_Skeletal	0.793449	0.903585
38	Nerve_Tibial	0.76449	0.893999
39	Ovary	0.784365	0.908672
40	Pancreas	0.778438	0.912287
41	Pituitary	0.731969	0.888552
42	Prostate	0.739858	0.903861
43	Skin_Not_Sun_Exposed_Suprapubic	0.7392	0.895283
44	Skin_Sun_Exposed_Lower_leg	0.738286	0.894451
45	Small_Intestine_Terminal_Ileum	0.758033	0.910985
46	Spleen	0.761708	0.904637
47	Stomach	0.779711	0.911233
48	Testis	0.182829	0.772309
49	Thyroid	0.771177	0.8975
50	Uterus	0.791884	0.915238
51	Vagina	0.775222	0.912787
52	Whole_Blood	0.775737	0.906659
53	cardiac ventricle fibroblast	0.847099	0.883021
54	hair follicular keratinocyte	0.878858	0.889202
55	airway epithelial cell	0.872971	0.893997
56	epithelial cell of proximal tubule	0.88129	0.902061
57	pericardium fibroblast	0.849681	0.887817
58	mesangial cell	0.881816	0.902743
59	bronchial fibroblast	0.897401	0.897175
60	glomerular endothelial cell	0.875536	0.895198
61	kidney epithelial cell	0.878183	0.90439
62	mammary microvascular endothelial cell	0.880041	0.880093
63	epithelial cell of alveolus of lung	0.878115	0.902944
64	myometrial cell	0.858452	0.883294
65	cardiac atrium fibroblast	0.849939	0.872441
66	endometrial microvascular endothelial cell	0.883179	0.87943
67	smooth muscle cell	0.849384	0.89653
68	hepatocyte	0.837555	0.907035
69	neural progenitor cell	0.886145	0.907033
70	HT1080	0.830457	0.881505
71	SK-N-DZ	0.800173	0.886371
72	SK-MEL-5	0.779257	0.86491
73	NCI-H460	0.855031	0.887987
74	astrocyte	0.837661	0.870955
75	LHCN-M2	0.865275	0.887259
76	K562	0.885593	0.886608
77	HepG2	0.90142	0.88338
78	MCF-7	0.841371	0.880268
79	bipolar spindle neuron	0.887102	0.908024
80	skeletal muscle myoblast	0.860069	0.89576
81	myotube	0.83529	0.877435
82	H7-hESC	0.86565	0.911243
83	RPMI-7951	0.807377	0.860933
84	M059J	0.833448	0.871645
85	H4	0.803444	0.871371
86	MG63	0.796593	0.871149
87	G401	0.755739	0.834426
88	Caki2	0.785654	0.862275
89	SJSA1	0.825489	0.871019
90	Daoy	0.825785	0.880282
91	A172	0.803098	0.865646
92	induced pluripotent stem cell	0.87299	0.913052
93	fibroblast of arm	0.852235	0.875425
94	A375	0.816427	0.881549
95	HT-29	0.831058	0.856474
96	PC-3	0.832848	0.884554
97	Karpas-422	0.836388	0.849726
98	Oci-Ly-7	0.843764	0.853862
99	SJCRH30	0.792792	0.852169
100	neural cell	0.839299	0.886055
101	umbilical cord	0.638672	0.859371
102	pericyte cell	0.874315	0.891437
103	melanocyte of skin	0.853965	0.894104
104	placental epithelial cell	0.828781	0.88576
105	hair follicle dermal papilla cell	0.850448	0.896245
106	hematopoietic multipotent progenitor cell	0.851263	0.877162
107	vein endothelial cell	0.876492	0.885069
108	osteoblast	0.857504	0.891102
109	articular chondrocyte of knee joint	0.840489	0.885552
110	thoracic aorta endothelial cell	0.88248	0.887404
111	fibroblast of the aortic adventitia	0.846571	0.890762
112	skeletal muscle satellite cell	0.866775	0.895039
113	fibroblast of dermis	0.857332	0.892559
114	mammary epithelial cell	0.871912	0.89696
115	subcutaneous preadipocyte	0.880764	0.89521
116	fibroblast of villous mesenchyme	0.875756	0.893218
117	endothelial cell of umbilical vein	0.867422	0.883709
118	fibroblast of lung	0.885513	0.906963
119	keratinocyte	0.851281	0.898794
120	stomach	0.81549	0.903582
121	dermis microvascular lymphatic vessel endothelial cell	0.85504	0.877084
122	tongue	0.823616	0.893742
123	lung microvascular endothelial cell	0.848589	0.870805
124	liver	0.840903	0.900518
125	smooth muscle cell of the coronary artery	0.858638	0.887588
126	aortic smooth muscle cell	0.84493	0.887196
127	cerebellum	0.810983	0.89344
128	occipital lobe	0.82222	0.897637
129	lung	0.813994	0.900289
130	metanephros	0.811183	0.891063
131	bronchial smooth muscle cell	0.834153	0.878843
132	spinal cord	0.819499	0.894416
133	parietal lobe	0.809994	0.890433
134	diencephalon	0.824782	0.898038
135	bronchial epithelial cell	0.843259	0.893319
136	human nasal epithelial cells	0.857778	0.895896
137	pulmonary artery endothelial cell	0.881085	0.883423
138	regular cardiac myocyte	0.868336	0.89662
139	endothelial cell of coronary artery	0.891009	0.889356
140	skeletal muscle tissue	0.802249	0.889566
141	skin of body	0.807862	0.900237
142	frontal cortex	0.824626	0.897947
143	camera-type eye	0.839384	0.897347
144	dermis lymphatic vessel endothelial cell	0.852674	0.878644
145	smooth muscle cell of the umbilical artery	0.864726	0.895804
146	tracheal epithelial cell	0.86818	0.902703
147	smooth muscle cell of trachea	0.864675	0.89102
148	renal cortical epithelial cell	0.852743	0.901158
149	dermis blood vessel endothelial cell	0.868105	0.88546
150	heart	0.826026	0.902345
151	thyroid gland	0.820565	0.899889
152	urinary bladder	0.827923	0.905002
153	temporal lobe	0.831078	0.900544
154	uterine smooth muscle cell	0.872654	0.895864
155	epithelial cell of umbilical artery	0.880926	0.887391
156	smooth muscle cell of the pulmonary artery	0.842859	0.893475
157	smooth muscle cell of bladder	0.855962	0.896542
158	bladder microvascular endothelial cell	0.86265	0.88408
159	uterus	0.832941	0.903599
160	GM12878	0.885236	0.873585
161	Universal_Human_Reference	0.795823	0.890944
162	H1_Cell_Line	0.847123	0.899847
163	H1_BMP4_Derived_Mesendoderm_Cultured_Cells	0.839177	0.894996
164	H1_BMP4_Derived_Trophoblast_Cultured_Cells	0.842866	0.895992
165	H1_Derived_Mesenchymal_Stem_Cells	0.831354	0.879788
166	H1_Derived_Neuronal_Progenitor_Cultured_Cells	0.862863	0.894448
167	hESC_Derived_CD184+_Endoderm_Cultured_Cells	0.852648	0.898615
168	hESC_Derived_CD56+_Ectoderm_Cultured_Cells	0.87983	0.912286
169	hESC_Derived_CD56+_Mesoderm_Cultured_Cells	0.848836	0.89674
170	HUES64_Cell_Line	0.862973	0.908046
171	4star	0.85564	0.905411
172	Breast_Myoepithelial_Cells	0.84338	0.903789
173	Breast_vHMEC	0.827628	0.894409
174	CD4_Memory_Primary_Cells	0.814313	0.881885
175	CD4_Naive_Primary_Cells	0.777162	0.867024
176	CD8_Naive_Primary_Cells	0.783416	0.874629
177	Mobilized_CD34_Primary_Cells_Female	0.834059	0.882522
178	Neurosphere_Cultured_Cells_Cortex_Derived	0.847903	0.885018
179	Neurosphere_Cultured_Cells_Ganglionic_Eminence_Derived	0.843594	0.896397
180	Penis_Foreskin_Fibroblast_Primary_Cells_skin01	0.866962	0.897164
181	Penis_Foreskin_Fibroblast_Primary_Cells_skin02	0.875944	0.902104
182	Penis_Foreskin_Keratinocyte_Primary_Cells_skin02	0.864388	0.894146
183	Penis_Foreskin_Keratinocyte_Primary_Cells_skin03	0.864279	0.891469
184	Penis_Foreskin_Melanocyte_Primary_Cells_skin01	0.836754	0.886964
185	Penis_Foreskin_Melanocyte_Primary_Cells_skin03	0.830031	0.871077
186	Peripheral_Blood_Mononuclear_Primary_Cells	0.800952	0.882001
187	Aorta	0.704337	0.845033
188	Adult_Liver	0.796579	0.889149
189	Brain_Germinal_Matrix	0.822933	0.893509
190	Brain_Hippocampus_Middle	0.732097	0.865384
191	Esophagus	0.812262	0.901045
192	Fetal_Brain_Female	0.790167	0.879867
193	Fetal_Intestine_Large	0.794257	0.89015
194	Fetal_Intestine_Small	0.793063	0.890217
195	Pancreatic_Islets	0.820517	0.90418
196	Gastric	0.808154	0.897121
197	Left_Ventricle	0.824009	0.893937
198	Lung	0.784532	0.886913
199	Ovary	0.848874	0.893015
200	Pancreas	0.807846	0.904682
201	Psoas_Muscle	0.83855	0.901739
202	Right_Atrium	0.800967	0.888144
203	Right_Ventricle	0.818351	0.892067
204	Sigmoid_Colon	0.835861	0.908846
205	Small_Intestine	0.805223	0.901661
206	Thymus	0.781063	0.887316
207	Spleen	0.788974	0.885827
208	A549	0.864855	0.901912
209	GM12878	0.816847	0.858756
210	HELA	0.832697	0.872667
211	HEPG2	0.875636	0.874738
212	HMEC	0.857704	0.88675
213	HSMM	0.848308	0.889918
214	HUVEC	0.859191	0.881262
215	K562	0.867966	0.871761
216	NHEK	0.843114	0.885527
217	NHLF	0.86558	0.896142

### Sheet: Supplementary Table 2
	Criterion
Cell lines	HepG2, MCF-7, A375 or A549
SV length	<1 kb
Target gene	protein-coding gene; Expression value: log10RPKM>0（RPKM>1）
Effect	Up regulation
CRISPR site	With available CRISPR sgRNA binding sites

### Sheet: Supplementary Table 3
SV information
Chromosome	SV_start	SV_end	SV_length	Gene	LG2FC*	Cell line	LG2FC-A375	Direction-consistent	statistically significant
chr22	39048816	39049032	216	APOBEC3F	0.947	HepG2	0.184	✔
chr6	29722752	29722905	153	HLA-F	1.491	MCF-7	-0.251	✔	✔
chr11	49208919	49209232	313	FOLH1	1.076	A375	1.076	✔	✔
chr19	33194835	33194999	164	LRP3	0.991	A375	0.991
chr3	196316952	196317473	521	DYNLT2B	0.735	A375	0.735	✔
LG2FC*: Log2 fold change in target cell line
Experimental results
Gene	Targets	Median Cp	CP Error	Median Cp	Cp Error	Target/Ref	Target/Ref Error	P value
APOBEC3F	SV	28.4281	0.222169	20.9182	0.0720219	0.00549	0.000802	0.44
	Control	29.0329	0.980941	21.4364	0.0531063	0.00517	0.00195
HLA-F	SV	25.464	0.0934873	21.1013	0.0952473	0.0486	0.00401	0.0013
	Control	25.599	0.0556642	21.4364	0.0531063	0.0558	0.00264
FOLH1	SV	29.1936	0.387272	19.7092	0.0177321	0.0014	0.000341	0.015
	Control	32.2681	0.311841	21.4364	0.0531063	0.000549	0.000111
LRP3	SV	29.6164	0.736829	22.7219	0.0407555	0.00841	0.00342	0.0057
	Control	27.0838	0.237196	21.4364	0.0531063	0.02	0.00299
DYNLT2B	SV	25.8126	0.259506	22.5905	0.0228129	0.1072	0.0175	0.65
	Control	24.6806	0.0759326	21.4364	0.0531063	0.1055	0.00584

### Sheet: Supplementary Table 4
Gene	Chromosome	SV_start	SV_end	sgRNA1-seq	sgRNA2-seq	del_check_F,,R	qPCR_F,,R
APOBEC3F	chr22	39048816	39049032	AAAACTAGGTCTGGCCGCGA	TGGTATCACACCGAATTCCC	CACATACCATGAGCTCAGACCCT,,GGCCTACCAATGGGACACCC	TGGACGATGAAGAATTTGCATACTG,,CCGACCATAGGCTTTGCGTA
HLA-F	chr6	29722752	29722905	CAACTTTTCCAGAGAAGAAG	GTCTCTACACCTTCATTCTC	TCAAGGGGCCAAAGTAACAGT,,CAGGGAGAAACCTTCGGCAT	GCTTCCTTGTGTGGGACTGA,,TGTATGTTCGTGAGGCACAAGT
	chr6	29722752	29722881
FOLH1	chr11	49208919	49209232	ATTCTTTAGGAAAAAGGGCG	CCAGTGCAGTGGCGCTATCT		CAGGTCTGGAGCGAATTCCA,,CGAGTCGGTTTCGTGAAGGA
					TAATAATAATCGTATTTCAA	GAGAAGGAAATCCGGCCCCT,,GGGTCAAATCCTACCTGTACCTTA
LRP3	chr19	33194835	33194999	CAGCTGGCCGTCGTCTGTCT	GCCAGGCGGGCAAGCGGTGC	CACCGCCACCGCACAAA,,CAACCCAAGCACCCTCCTAA	GGAATACAGGGCCTTCGAGA,,GGGCGATGAGCTGACCATAG
				GGACTGCCATGCGGGGGACC	TCCCGCGCGGAGACCCAGAG
DYNLT2B	chr3	196316952	196317473	GGCCAGAGCAGAGGGTACTC	TCGCTAGGATTAAGGCTCAC	TTCCTGTTTTCCATATTTGCCAAG,,CCGTGATTCGAGGGTGACTG	TCATGAATGACAGTTTATTCTGCGT,,TCATGGTCATGTCTTTTACCAGC
